# Connection of core and tail Mediator modules restrains transcription from TFIID-dependent promoters

**DOI:** 10.1101/2021.04.05.438461

**Authors:** Moustafa M. Saleh, Célia Jeronimo, François Robert, Gabriel E. Zentner

## Abstract

The Mediator coactivator complex is divided into four modules: head, middle, tail, and kinase. Deletion of the architectural subunit Med16 separates core Mediator (cMed), comprising the head, middle, and scaffold (Med14), from the tail. However, the direct global effects of tail/cMed disconnection are unclear. We find that rapid depletion of Med16 downregulates genes that require the SAGA complex for full expression, consistent with their reported tail dependence, but also moderately overactivates TFIID-dependent genes in a manner partly dependent on the separated tail, which remains associated with upstream activating sequences. Suppression of TBP dynamics via removal of the Mot1 ATPase partially restores normal transcriptional activity to Med16-depleted cells, suggesting that cMed/tail separation results in an imbalance in the levels of PIC formation at SAGA-requiring and TFIID-dependent genes. We suggest that the preferential regulation of SAGA-requiring genes by tailed Mediator helps maintain a proper balance of transcription between these genes and those more dependent on TFIID.
