## Supplementary material for "Connection of core and tail Mediator modules restrains transcription from TFIID-dependent promoters": Table S1

### Sheet: Sheet1
Strain	Alias	Background	Genotype	Source
GZY101	SBY13674	W303	MATa ade2-1 can1-100 his3-11,15 leu2-3,112 trp1-1 ura3-1 leu2::pGPD1-OsTIR1-LEU2	Sue Biggins
GZY164	DY150	W303	MATa ade2-1 can1-100 his3-11,15 leu2-3,112 trp1-1 ura3-1	David Stillman
GZY166	DY5287	W303	MATa ade2-1 can1-100 his3-11,15 leu2-3,112 lys2 trp1-1 ura3-1 med16Δ::LEU2	David Stillman
GZY168		W303	MATa ade2-1 can1-100 his3-11,15 leu2-3,112 trp1-1 ura3-1 MED15-3xFLAG-MNase-HIS3MX6	This work
GZY169		W303	MATa ade2-1 can1-100 his3-11,15 leu2-3,112 lys2 trp1-1 ura3-1 med16Δ::LEU2 MED15-3xFLAG-MNase-HIS3MX6	This work
GZY170		W303	MATa ade2-1 can1-100 his3-11,15 leu2-3,112 trp1-1 ura3-1 MED8-3xFLAG-MNase-HIS3MX6	Tourigny et al (2018)
GZY171		W303	MATa ade2-1 can1-100 his3-11,15 leu2-3,112 lys2 trp1-1 ura3-1 med16Δ::LEU2 MED2-3xFLAG-MNase-HIS3MX6	This work
GZY183		W303	MATa ade2-1 can1-100 his3-11,15 leu2-3,112 trp1-1 ura3-1 MED2-3xFLAG-MNase-HIS3MX6	This work
GZY185		W303	MATa ade2-1 can1-100 his3-11,15 leu2-3,112 lys2 trp1-1 ura3-1 med16Δ::LEU2 MED8-3xFLAG-MNase-HIS3MX6	This work
GZY192		W303	MATa ade2-1 can1-100 his3-11,15 leu2-3,112 trp1-1 ura3-1 MED5-3xFLAG-MNase-HIS3MX6	This work
GZY201		W303	MATa ade2-1 can1-100 his3-11,15 leu2-3,112 lys2 trp1-1 ura3-1 med16Δ::LEU2 MED5-3xFLAG-MNase-HIS3MX6	This work
GZY210		W303	MATa ade2-1 can1-100 his3-11,15 leu2-3,112 trp1-1 ura3-1 MED16-3xFLAG-MNase-HIS3MX6	This work
GZY233		W303	MATa ade2-1 can1-100 his3-11,15 leu2-3,112 trp1-1 ura3-1 leu2::pGPD1-OsTIR1-LEU2 MED16-3xV5-IAA7-kanMX6	This work
GZY245		W303	MATa ade2-1 can1-100 his3-11,15 leu2-3,112 trp1-1 ura3-1 MED14-3xFLAG-MNase-HIS3MX6	Tourigny et al (2018)
GZY246		W303	MATa ade2-1 can1-100 his3-11,15 leu2-3,112 trp1-1 ura3-1 MED3-3xFLAG-MNase-HIS3MX6	Tourigny et al (2018)
GZY247		W303	MATa ade2-1 can1-100 his3-11,15 leu2-3,112 trp1-1 ura3-1 MED9-3xFLAG-MNase-HIS3MX6	This work
GZY248		W303	MATa ade2-1 can1-100 his3-11,15 leu2-3,112 lys2 trp1-1 ura3-1 med16Δ::LEU2 MED3-3xFLAG-MNase-HIS3MX6	This work
GZY249		W303	MATa ade2-1 can1-100 his3-11,15 leu2-3,112 lys2 trp1-1 ura3-1 med16Δ::LEU2 MED9-3xFLAG-MNase-HIS3MX6	This work
GZY251		W303	MATa ade2-1 can1-100 his3-11,15 leu2-3,112 lys2 trp1-1 ura3-1 med16Δ::LEU2 MED14-3xFLAG-MNase-HIS3MX6	This work
GZY253		W303	MATa ade2-1 can1-100 his3-11,15 leu2-3,112 lys2 trp1-1 med16Δ::LEU2 pMED8-3xFLAG-MNase-SV40(NLS)-URA3	This work
GZY266		W303	MATa ade2-1 can1-100 his3-11,15 leu2-3,112 trp1-1 ura3-1 MED13-3xFLAG-MNase-HIS3MX6	This work
GZY308		W303	MATa ade2-1 can1-100 his3-11,15 leu2-3,112 lys2 trp1-1 ura3-1 med16Δ::LEU2 MED13-3xFLAG-MNase-HIS3MX6	This work
GZY315		W303	MATa ade2-1 can1-100 his3-11,15 leu2-3,112 trp1-1, pMED8-3xFLAG-MNase-SV40-NLS-URA3	This work
GZY381		W303	MATa ade2-1 can1-100 his3-11,15 leu2-3,112 trp1-1 ura3-1 leu2::pGPD1-OsTIR1-LEU2 MED16-3V5-IAA7-kanMX6 MED2-3xFLAG-MNase-HIS3MX6	This work
GZY382		W303	MATa ade2-1 can1-100 his3-11,15 leu2-3,112 trp1-1 ura3-1 leu2::pGPD1-OsTIR1-LEU2 MED16-3V5-IAA7-kanMX6 MED5-3xFLAG-MNase-HIS3MX6	This work
GZY384		W303	ade2-1 can1-100 his3-11,15 leu2-3,112 trp1-1 ura3-1 leu2::pGPD1-OsTIR1-LEU2 MED16-3V5-IAA7-kanMX6, MED14-3xFLAG-MNase-HIS3MX6	This work
GZY391		BY4705	MAT𝛼 ade2Δ::hisG his3Δ200 leu2Δ0 lys2Δ0 met15Δ0 trp1Δ63 ura3Δ0 kin28-L83G-3xFLAG-kanMX6 med16Δ::hphMX4 MED8-3xHA-TRP1 [pSH579]	This work
GZY392		BY4705	MAT𝛼 ade2Δ::hisG his3Δ200 leu2Δ0 lys2Δ0 met15Δ0 trp1Δ63 ura3Δ0 kin28-L83G-3xFLAG-kanMX6 med16Δ::hphMX4 MED5-3xHA-TRP1 [pSH579]	This work
GZY395		BY4705	MAT𝛼 ade2Δ::hisG his3Δ200 leu2Δ0 lys2Δ0 met15Δ0 trp1Δ63 ura3Δ0 kin28-L83G-3xFLAG-kanMX6 MED8-3xHA-TRP1 [pSH579]	This work
GZY401		BY4705	MAT𝛼 ade2Δ::hisG his3Δ200 leu2Δ0 lys2Δ0 met15Δ0 trp1Δ63 ura3Δ0 kin28-L83G-3xFLAG-kanMX6 MED5-3xHA-TRP1 [pSH579]	This work
GZY403		W303	MATa ade2-1 can1-100 his3-11,15 leu2-3,112 trp1-1 ura3-1 leu2::pGPD1-OsTIR1-LEU2 MED16-3xV5-IAA7-kanMX6 MED15-3xHA-IAA7-HIS3MX6	This work
GZY407		BY4705	MAT𝛼 ade2Δ::hisG his3Δ200 leu2Δ0 lys2Δ0 met15Δ0 trp1Δ63 ura3Δ0 kin28-L83G-3xFLAG-kanMX6 [pSH579]	This work
GZY408		BY4705	MAT𝛼 ade2Δ::hisG his3Δ200 leu2Δ0 lys2Δ0 met15Δ0 trp1Δ63 ura3Δ0 kin28-L83G-3xFLAG-kanMX6 med16Δ::hphMX4 [pSH579]	This work
GZY427		W303	MATa ade2-1 can1-100 his3-11,15 leu2-3,112 trp1-1 ura3-1 leu2::pGPD1-OsTIR1-LEU2 MED16-3V5-IAA7-KanMX6 MOT1-3xHA-IAA7-HIS3MX6	This work
GZY442		W303	MATa ade2-1 can1-100 his3-11,15 leu2-3,112 trp1-1 ura3-1 leu2::pGPD1-OsTIR1-LEU2 MED15-3xHA-IAA7-HIS3MX6	This work
